# H3N2 influenza virus tropism shifts to glycan receptors on tracheal ciliated cells

**DOI:** 10.1101/2025.09.12.675939

**Authors:** Chika Kikuchi, Aristotelis Antonopoulos, Shengyang Wang, Assel Biyasheva, Yu-Chun Chien, Ankit Bharat, Ryan McBride, Corwin M. Nycholat, Andrew J. Thompson, Anne Dell, Kay-Hooi Khoo, Robert Schleimer, Stuart M. Haslam, James C. Paulson

## Abstract

Human H3N2 influenza viruses, introduced during the 1968 pandemic, have evolved to recognize human-type sialic acid-containing receptors (Neu5Acα2-6Gal) extended with at least three LacNAc (Galβ1-4GlcNAc) repeats. To investigate this restriction in the context of virus attachment to the airway epithelium, we comprehensively analyzed the glycome of human nasal and tracheal epithelial cells. Using a synthetic N-glycan library that reflects the structural diversity of the human airway glycome, we found that only bi-antennary N-glycans with extended human-type receptors on at least one branch serve as receptors for the recent H3 hemagglutinins (HAs). Such receptors are found on tracheal epithelium but are deficient in nasal epithelium. Immunofluorescence analysis on human trachea reveals that recent H3 HAs preferentially attach to ciliated cells, consistent with single-cell RNA sequencing analysis indicating that these cells express glycosyltransferases that produce extended glycan chains. These findings suggest that H3N2 viruses have developed a tropism for tracheal ciliated cells. (146 words)
