## Supplemental Table S1 for "H3N2 influenza virus tropism shifts to glycan receptors on tracheal ciliated cells"

### Sheet: Table S1 Glycan list
Order	Compound No	Structure	Symbol
1	A	Galβ(1-4)-GlcNAcβ(1-2)-Manα(1-3)-[Galβ(1-4)-GlcNAcβ(1-2)-Manα(1-6)]-Manβ(1-4)-GlcNAcβ(1-4)-GlcNAcβ-Asn-NH2	#VALUE!
2	B	Galβ(1-4)-GlcNAcβ(1-2)-Manα(1-3)-[Galβ(1-4)-GlcNAcβ(1-2)-Manα(1-6)]-Manβ(1-4)-(Fuca1-6)GlcNAcβ(1-4)-GlcNAcβ-Asn-NH2	#VALUE!
3	C	(Galb1-4-GlcNAcb1-4)Galb1-4GlcNAcb1-2-Mana1-6(NeuAca2-6-Galb1-4-GlcNAcb1-2-Mana1-3)Manb1-4GlcNAcb1-4(Fuca1-6)GlcNAc-AsnGly	#VALUE!
4	1'	NeuAca2-6Galb1-4GlcNAcb1-2Mana1-3(NeuAca2-6Galb1-4GlcNAcb1-2Mana1-6)Manb1-4GlcNAcb1-4GlcNAc-AsnGly	#VALUE!
5	2'	NeuAca2-6Galb1-4GlcNAcb1-3Galb1-4GlcNAcb1-2Mana1-3(NeuAca2-6Galb1-4GlcNAcb1-3Galb1-4GlcNAcb1-2Mana1-6)Manb1-4GlcNAcb1-4GlcNAc-AsnGly	#VALUE!
6	3'	NeuAca2-6Galb1-4GlcNAcb1-3Galb1-4GlcNAcb1-3Galb1-4GlcNAcb1-2Mana1-3(NeuAca2-6Galb1-4GlcNAcb1-3Galb1-4GlcNAcb1-3Galb1-4GlcNAcb1-2Mana1-6)Manb1-4GlcNAcb1-4GlcNAc-AsnGly	#VALUE!
7	1	NeuAca2-6Galb1-4GlcNAcb1-2Mana1-3(NeuAca2-6Galb1-4GlcNAcb1-2Mana1-6)Manb1-4GlcNAcb1-4(Fuca1-6)GlcNAc-AsnGly	#VALUE!
8	2	NeuAca2-6Galb1-4GlcNAcb1-3Galb1-4GlcNAcb1-2Mana1-3(NeuAca2-6Galb1-4GlcNAcb1-3Galb1-4GlcNAcb1-2Mana1-6)Manb1-4GlcNAcb1-4(Fuca1-6)GlcNAc-AsnGly	#VALUE!
9	3	NeuAca2-6Galb1-4GlcNAcb1-3Galb1-4GlcNAcb1-3Galb1-4GlcNAcb1-2Mana1-3(NeuAca2-6Galb1-4GlcNAcb1-3Galb1-4GlcNAcb1-3Galb1-4GlcNAcb1-2Mana1-6)Manb1-4GlcNAcb1-4GlcNAc-AsnGly	#VALUE!
10	4	NeuAca2-6Galb1-4GlcNAcb1-2NeuAca2-6Galb1-4GlcNAcb1-3Galb1-4GlcNAcb1-3Galb1-4GlcNAcb1-2Mana1-3(NeuAca2-6Galb1-4GlcNAcb1-2Mana1-6)Manb1-4GlcNAcb1-4(Fuca1-6)GlcNAc-AsnGly	#VALUE!
11	5	Galb1-4GlcNAcb1-2NeuAca2-6Galb1-4GlcNAcb1-3Galb1-4GlcNAcb1-3Galb1-4GlcNAcb1-2Mana1-3(NeuAca2-6Galb1-4GlcNAcb1-2Mana1-6)Manb1-4GlcNAcb1-4GlcNAc-AsnGly	#VALUE!
12	6	NeuAca2-6Galb1-4GlcNAcb1-3Galb1-4GlcNAcb1-3Galb1-4GlcNAcb1-2Mana1-3(Galb1-4(Fuca1-3)GlcNAcb1-2Mana1-6)Manb1-4GlcNAcb1-4(Fuca1-6)GlcNAc-AsnGly	#VALUE!
13	7	NeuAca2-6Galb1-4GlcNAcb1-3Galb1-4GlcNAcb1-3Galb1-4GlcNAcb1-2Mana1-3((Fuca1-2)Galb1-4(Fuca1-3)GlcNAcb1-2Mana1-6)Manb1-4GlcNAcb1-4(Fuca1-6)GlcNAc-AsnGly	#VALUE!
14	8	NeuAca2-6Galb1-4GlcNAcb1-2NeuAca2-6Galb1-4GlcNAcb1-3Galb1-4GlcNAcb1-3Galb1-4GlcNAcb1-2Mana1-3(NeuAca2-6Galb1-4GlcNAcb1-2Mana1-6)Manb1-4GlcNAcb1-4GlcNAc-AsnGly	#VALUE!
15	9	NeuAca2-6Galb1-4GlcNAcb1-2Mana1-3(NeuAca2-6Galb1-4GlcNAcb1-3Galb1-4GlcNAcb1-3Galb1-4GlcNAcb1-2Mana1-6)Manb1-4GlcNAcb1-4GlcNAc-AsnGly	#VALUE!
16	10	Galb1-4-GlcNAcb1-2Mana1-6(NeuAca2-6-Galb1-4-GlcNAcb1-2Mana1-3)Manb1-4GlcNAcb1-4(Fuca1-6)GlcNAc-AsnGly	#VALUE!
17	11	NeuAca2-6Galb1-4GlcNAcb1-2Mana1-3(Galb1-4GlcNAcb1-3Galb1-4GlcNAcb1-3Galb1-4GlcNAcb1-2Mana1-6)Manb1-4GlcNAcb1-4GlcNAc-AsnGly	#VALUE!
18	13	NeuAca2-6Galb1-4GlcNAcb1-2Mana1-3(NeuAca2-6Galb1-4GlcNAcb1-3Galb1-4GlcNAcb1-3Galb1-4GlcNAcb1-2Mana1-6)Manb1-4GlcNAcb1-4(Fuca1-6)GlcNAc-AsnGly	#VALUE!
19	14	Galb1-4-GlcNAcb1-2Mana1-6)(GlcNAcb1-4)(NeuAca2-6-Galb1-4-GlcNAcb1-2Mana1-3)Manb1-4GlcNAcb1-4(Fuca1-6)GlcNAc-AsnGly	#VALUE!
20	15	NeuAca2-6-Galb1-4-GlcNAcb1-2Mana1-6)(GlcNAcb1-4)(NeuAca2-6-Galb1-4-GlcNAcb1-2Mana1-3)Manb1-4GlcNAcb1-4(Fuca1-6)GlcNAc-AsnGly	#VALUE!
21	16	NeuAca2-6Galb1-4GlcNAcb1-2(Galb1-4(Fuca1-3)GlcNAcb1-4)Mana1-3(Galb1-4(Fuca1-3)GlcNAcb1-4Mana1-6)Manb1-4GlcNAcb1-4(Fuca1-6)GlcNAc-AsnGly	#VALUE!
22	17	NeuAca2-6-Galb1-4-GlcNAcb1-3Galb1-4-GlcNAcb1-3Galb1-4-GlcNAcb1-2(Galb1-4(Fuca1-3)GlcNAcb1-4)Mana1-3(Galb1-4(Fuca1-3)GlcNAcb1-2Mana1-6)Manb1-4GlcNAcb1-4(Fuca1-6)GlcNAc-AsnGly	#VALUE!
23	18	(Galb1-4(Fuca1-3)GlcNAcb1-4)Galb1-4(Fuca1-3)GlcNAcb1-2-Mana1-6(NeuAca2-6-Galb1-4-GlcNAcb1-2-Mana1-3)Manb1-4GlcNAcb1-4(Fuca1-6)GlcNAc-AsnGly	#VALUE!
24	19	Galb1-4(Fuca1-3)GlcNAcb1-4(Galb1-4(Fuca1-3)GlcNAcb1-2)Mana1-6(NeuAca2-6-Galb1-4-GlcNAcb1-3Galb1-4-GlcNAcb1-3Galb1-4-GlcNAcb1-2-Mana1-3)Manb1-4GlcNAcb1-4(Fuca1-6)GlcNAc-AsnGly	#VALUE!
25	20	Galb1-4(Fuca1-3)GlcNAcb1-6(Galb1-4(Fuca1-3)GlcNAcb1-2)Mana1-6(Galb1-4(Fuca1-3)GlcNAcb1-4)NeuAca2-6-Galb1-4-GlcNAcb1-2Mana1-3)Manb1-4GlcNAcb1-4(Fuca1-6)GlcNAc-AsnGly	#VALUE!
26	21	Galb1-4(Fuca1-3)GlcNAcb1-6(Galb1-4(Fuca1-3)GlcNAcb1-2)Mana1-6(Galb1-4(Fuca1-3)GlcNAcb1-4)NeuAca2-6-Galb1-4-GlcNAcb1-3Galb1-4-GlcNAcb1-3Galb1-4-GlcNAcb1-2Mana1-3)Manb1-4GlcNAcb1-4(Fuca1-6)GlcNAc-AsnGly	#VALUE!
