## Supplemental Table S2 for "H3N2 influenza virus tropism shifts to glycan receptors on tracheal ciliated cells"

### Sheet: Table S1 Glycan list
Glycan number	ID_REF	HK/68	Vic/75	BK/79	WI/18	Camb/20	No HA control	SNA lectin
1	Galβ(1-4)-GlcNAcβ(1-2)-Manα(1-3)-[Galβ(1-4)-GlcNAcβ(1-2)-Manα(1-6)]-Manβ(1-4)-GlcNAcβ(1-4)-GlcNAcβ-Asn-NH2	0.8875	59.7225	2.275	17.215	-1.4325	66.315	460.498
2	Galβ(1-4)-GlcNAcβ(1-2)-Manα(1-3)-[Galβ(1-4)-GlcNAcβ(1-2)-Manα(1-6)]-Manβ(1-4)-(Fuca1-6)GlcNAcβ(1-4)-GlcNAcβ-Asn-NH2	3.285	28.32	-0.225	-0.5475	21.4225	-4.7075	5974.51
3	(Galb1-4-GlcNAcb1-4)Galb1-4GlcNAcb1-2-Mana1-6(NeuAca2-6-Galb1-4-GlcNAcb1-2-Mana1-3)Manb1-4GlcNAcb1-4(Fuca1-6)GlcNAc-AsnGly	144.423	121.778	168.255	104.855	76.535	108.695	4129.45
4	NeuAca2-6Galb1-4GlcNAcb1-2Mana1-3(NeuAca2-6Galb1-4GlcNAcb1-2Mana1-6)Manb1-4GlcNAcb1-4GlcNAc-AsnGly	93.74	76.285	1416.75	45.2	18.6975	30.2075	17104.2
5	NeuAca2-6Galb1-4GlcNAcb1-3Galb1-4GlcNAcb1-2Mana1-3(NeuAca2-6Galb1-4GlcNAcb1-3Galb1-4GlcNAcb1-2Mana1-6)Manb1-4GlcNAcb1-4GlcNAc-AsnGly	2185.59	3602.29	8308.66	100.047	217.898	228.032	20430.9
6	NeuAca2-6Galb1-4GlcNAcb1-3Galb1-4GlcNAcb1-3Galb1-4GlcNAcb1-2Mana1-3(NeuAca2-6Galb1-4GlcNAcb1-3Galb1-4GlcNAcb1-3Galb1-4GlcNAcb1-2Mana1-6)Manb1-4GlcNAcb1-4GlcNAc-AsnGly	2690.88	2686.65	9008.39	21514.1	6718.94	449.353	13939.6
7	NeuAca2-6Galb1-4GlcNAcb1-2Mana1-3(NeuAca2-6Galb1-4GlcNAcb1-2Mana1-6)Manb1-4GlcNAcb1-4(Fuca1-6)GlcNAc-AsnGly	292.788	60.21	2213.51	2.945	13.6525	7.1925	8813.53
8	NeuAca2-6Galb1-4GlcNAcb1-3Galb1-4GlcNAcb1-2Mana1-3(NeuAca2-6Galb1-4GlcNAcb1-3Galb1-4GlcNAcb1-2Mana1-6)Manb1-4GlcNAcb1-4(Fuca1-6)GlcNAc-AsnGly	1278.96	1890.39	3836.53	9.6	31.31	54.2475	23978.5
9	NeuAca2-6Galb1-4GlcNAcb1-3Galb1-4GlcNAcb1-3Galb1-4GlcNAcb1-2Mana1-3(NeuAca2-6Galb1-4GlcNAcb1-3Galb1-4GlcNAcb1-3Galb1-4GlcNAcb1-2Mana1-6)Manb1-4GlcNAcb1-4GlcNAc-AsnGly	2471.61	3518.86	10747.9	29570.3	8379.08	1114.93	17187.7
10	NeuAca2-6Galb1-4GlcNAcb1-2NeuAca2-6Galb1-4GlcNAcb1-3Galb1-4GlcNAcb1-3Galb1-4GlcNAcb1-2Mana1-3(NeuAca2-6Galb1-4GlcNAcb1-2Mana1-6)Manb1-4GlcNAcb1-4(Fuca1-6)GlcNAc-AsnGly	33.495	51.44	28.0775	16.2125	26.9775	63.9475	4030.23
11	Galb1-4GlcNAcb1-2NeuAca2-6Galb1-4GlcNAcb1-3Galb1-4GlcNAcb1-3Galb1-4GlcNAcb1-2Mana1-3(NeuAca2-6Galb1-4GlcNAcb1-2Mana1-6)Manb1-4GlcNAcb1-4GlcNAc-AsnGly	124.763	105.472	155.363	118.88	89.42	57.09	4201.89
12	NeuAca2-6Galb1-4GlcNAcb1-3Galb1-4GlcNAcb1-3Galb1-4GlcNAcb1-2Mana1-3(Galb1-4(Fuca1-3)GlcNAcb1-2Mana1-6)Manb1-4GlcNAcb1-4(Fuca1-6)GlcNAc-AsnGly	56.2375	39.365	67.405	7026.27	2223.14	144.088	12421.9
13	NeuAca2-6Galb1-4GlcNAcb1-3Galb1-4GlcNAcb1-3Galb1-4GlcNAcb1-2Mana1-3((Fuca1-2)Galb1-4(Fuca1-3)GlcNAcb1-2Mana1-6)Manb1-4GlcNAcb1-4(Fuca1-6)GlcNAc-AsnGly	23.435	34.5825	10.2075	5.53	556.64	16.6375	4583.71
14	NeuAca2-6Galb1-4GlcNAcb1-2NeuAca2-6Galb1-4GlcNAcb1-3Galb1-4GlcNAcb1-3Galb1-4GlcNAcb1-2Mana1-3(NeuAca2-6Galb1-4GlcNAcb1-2Mana1-6)Manb1-4GlcNAcb1-4GlcNAc-AsnGly	48.96	53.8625	98.6925	104.53	26.795	55.1375	494.837
15	NeuAca2-6Galb1-4GlcNAcb1-2Mana1-3(NeuAca2-6Galb1-4GlcNAcb1-3Galb1-4GlcNAcb1-3Galb1-4GlcNAcb1-2Mana1-6)Manb1-4GlcNAcb1-4GlcNAc-AsnGly	115.385	292.327	75.0625	66.0575	77.1675	7.79	4312.94
16	Galb1-4-GlcNAcb1-2Mana1-6(NeuAca2-6-Galb1-4-GlcNAcb1-2Mana1-3)Manb1-4GlcNAcb1-4(Fuca1-6)GlcNAc-AsnGly	40.04	156.825	1590.69	10682.6	4078.35	123.457	19111.5
17	NeuAca2-6Galb1-4GlcNAcb1-2Mana1-3(Galb1-4GlcNAcb1-3Galb1-4GlcNAcb1-3Galb1-4GlcNAcb1-2Mana1-6)Manb1-4GlcNAcb1-4GlcNAc-AsnGly	12.0775	69.3575	46.335	7.6075	-0.3725	54.9525	7351.56
18	NeuAca2-6Galb1-4GlcNAcb1-2Mana1-3(NeuAca2-6Galb1-4GlcNAcb1-3Galb1-4GlcNAcb1-3Galb1-4GlcNAcb1-2Mana1-6)Manb1-4GlcNAcb1-4(Fuca1-6)GlcNAc-AsnGly	55.19	41.41	66.7725	33.035	34.0575	27.2125	10851.1
19	Galb1-4-GlcNAcb1-2Mana1-6)(GlcNAcb1-4)(NeuAca2-6-Galb1-4-GlcNAcb1-2Mana1-3)Manb1-4GlcNAcb1-4(Fuca1-6)GlcNAc-AsnGly	41.1075	48.98	40.18	10.0775	21.0325	57.365	3928.39
20	NeuAca2-6-Galb1-4-GlcNAcb1-2Mana1-6)(GlcNAcb1-4)(NeuAca2-6-Galb1-4-GlcNAcb1-2Mana1-3)Manb1-4GlcNAcb1-4(Fuca1-6)GlcNAc-AsnGly	78.7175	134.868	113.612	189.775	57.28	91.925	6888.96
21	NeuAca2-6Galb1-4GlcNAcb1-2(Galb1-4(Fuca1-3)GlcNAcb1-4)Mana1-3(Galb1-4(Fuca1-3)GlcNAcb1-4Mana1-6)Manb1-4GlcNAcb1-4(Fuca1-6)GlcNAc-AsnGly	15.3525	47	52.5575	76.305	1047.93	83.63	5400.27
22	NeuAca2-6-Galb1-4-GlcNAcb1-3Galb1-4-GlcNAcb1-3Galb1-4-GlcNAcb1-2(Galb1-4(Fuca1-3)GlcNAcb1-4)Mana1-3(Galb1-4(Fuca1-3)GlcNAcb1-2Mana1-6)Manb1-4GlcNAcb1-4(Fuca1-6)GlcNAc-AsnGly	40.915	17.9925	48.0775	43.855	858.163	65.515	7036.7
23	(Galb1-4(Fuca1-3)GlcNAcb1-4)Galb1-4(Fuca1-3)GlcNAcb1-2-Mana1-6(NeuAca2-6-Galb1-4-GlcNAcb1-2-Mana1-3)Manb1-4GlcNAcb1-4(Fuca1-6)GlcNAc-AsnGly	50.2025	126.957	53.4275	42.795	35.095	245.923	19169.5
24	Galb1-4(Fuca1-3)GlcNAcb1-4(Galb1-4(Fuca1-3)GlcNAcb1-2)Mana1-6(NeuAca2-6-Galb1-4-GlcNAcb1-3Galb1-4-GlcNAcb1-3Galb1-4-GlcNAcb1-2-Mana1-3)Manb1-4GlcNAcb1-4(Fuca1-6)GlcNAc-AsnGly	2.68	55.8975	51.47	53.57	24.91	39.9025	15443.8
25	Galb1-4(Fuca1-3)GlcNAcb1-6(Galb1-4(Fuca1-3)GlcNAcb1-2)Mana1-6(Galb1-4(Fuca1-3)GlcNAcb1-4)NeuAca2-6-Galb1-4-GlcNAcb1-2Mana1-3)Manb1-4GlcNAcb1-4(Fuca1-6)GlcNAc-AsnGly	188.238	184.403	80.5525	175.893	104.183	59.4125	16455.9
26	Galb1-4(Fuca1-3)GlcNAcb1-6(Galb1-4(Fuca1-3)GlcNAcb1-2)Mana1-6(Galb1-4(Fuca1-3)GlcNAcb1-4)NeuAca2-6-Galb1-4-GlcNAcb1-3Galb1-4-GlcNAcb1-3Galb1-4-GlcNAcb1-2Mana1-3)Manb1-4GlcNAcb1-4(Fuca1-6)GlcNAc-AsnGly	43.545	59.9	29.62	29.835	17.6175	45.9175	8944.92
